# RNA-dependent chromatin organization during development

**DOI:** 10.64898/2026.08.14.744931

**Authors:** Alexa Alipour, Nidhi Rani Lokesh, Mark E. Pownall

## Abstract

Embryonic development is characterized by controlled spatiotemporal remodeling of the nuclear landscape. To understand how this process is regulated, it is crucial to identify the factors controlling nano and mesoscale nuclear organization. Here, we developed an improved Chromatin Expansion Microscopy approach to visualize nuclear organization in developing zebrafish embryos at nanometer-scale resolution. We observe a stepwise emergence of chromatin compaction during early development, coincident with the onset of heterochromatin formation. Perturbation of the facultative heterochromatin mark H3K27me3 reveals that it is neither necessary nor sufficient for chromatin compaction in vivo. Instead, inhibiting transcription elongation disrupts chromatin compaction, while increasing nuclear RNA levels enhances compaction independently of transcriptional activity. Together, these results identify nuclear RNA as a major determinant of chromatin organization during development and support a model in which RNA promotes mesoscale chromatin compaction independently of canonical heterochromatin pathways.

**One-Sentence Summary:** In vivo nanoscale imaging reveals RNA-dependent chromatin compaction during development.

---

Early embryogenesis is characterized by the rapid establishment of new patterns of chromatin organization that enable the first major cell fate transitions after fertilization (*1–6*). This transition involves the emergence of higher-order nuclear architecture, including physical chromatin compaction, from an initial state that lacks features of mature genome organization (*1*, *7–13*). Although genome-wide studies have defined the timing of transcriptional and epigenetic remodeling during early development (*3*, *5*, *6*, *14–17*), how these molecular changes translate into the physical organization of chromatin in vivo remains poorly understood, in part due to the difficulty of visualizing nuclear structures at nanoscale resolution in intact embryos (*18*, *19*).

A central question in early development is what drives the emergence of higher-order chromatin organization, including the formation of compacted domains and transcriptionally distinct nuclear compartments. In particular, it is unclear how physical chromatin organization relates to the establishment of transcriptional repression in vivo. The deposition of histone H3 lysine 27 trimethylation (H3K27me3), a hallmark of facultative heterochromatin, is closely associated with both gene silencing and large-scale chromatin reorganization (*20–26*). Although H3K27me3 is associated with compacted chromatin (*22*, *27*, *28*), whether compaction is necessary for silencing remains unclear (*29–31*). Further, how these relationships are established during development, and whether H3K27me3 is required for the emergence of chromatin compaction in vivo, are poorly understood.

Here, we used zebrafish embryos to address these questions because early developmental stages are characterized by a chromatin state that is largely devoid of repressive histone modifications, exhibits minimal compaction, and lacks mature three-dimensional genome organization (*4*, *10*, *11*, *13*, *17*, *32*). To directly visualize the emergence of nuclear organization, we developed an improved Chromatin Expansion Microscopy (ChromExM) (*33*) workflow that enables ∼6,000-fold volumetric expansion of developing zebrafish embryos. Using this strategy, we show that chromatin compaction emerges independently of H3K27me3, which is neither necessary nor sufficient to drive compaction, and instead depends on nuclear RNA as a key determinant of chromatin organization during early development.
