## Supplementary material for "RNA-dependent chromatin organization during development": DataS1

### Sheet: Sheet1
Gene	gRNA sequence; target site in orange	notes	Universal primer for in-house synthesis
mCherry-1	AACCCCUACCAACUGGUCGGGGUUUGAAACUCCUCGAAGUUCAUCACGCGCUC	Synthego	TAATACGACTCACTATAGGAACCCCTACCAACTGGTCGGGGTTTGAAAC
mCherry-2	AACCCCUACCAACUGGUCGGGGUUUGAAACCACUUUAUAAAUGAACUCGCCAU	Synthego
mCherry-3	AACCCCUACCAACUGGUCGGGGUUUGAAACCCGUCCUUCAGCUUCAGCCUCUG	Synthego
mEmerald-1	GAAGCAGCATGACTTCTTCAAGTgtttcaaaccccgaccagtt	in-house
mEmerald-2	AAACGGCCACAAGTTCAGCGTGTgtttcaaaccccgaccagtt	in-house
mEmerald-3	ATCGAGCTCAAGGGAATCGACTTgtttcaaaccccgaccagtt	in-house
EZH2-1	AGGCGTTGCTTCAAATACGATTGgtttcaaaccccgaccagtt	in-house
EZH2-2	ATGGCTCCTCTAATCATGTGTATgtttcaaaccccgaccagtt	in-house
EZH2-3	GAGTGTGGCTTCATAAATGACGAgtttcaaaccccgaccagtt	in-house
EED-1	TCTGGAGACGACAATGATGATGCgtttcaaaccccgaccagtt	in-house
EED-2	CAGTGCGACATCTGGTACATGCGgtttcaaaccccgaccagtt	in-house
EED-3	GCTGTACGAGTGTCATTCTCAGGgtttcaaaccccgaccagtt	in-house
Exosc10-1	CTGCTCTGGCAGATTTTATTCATgtttcaaaccccgaccagtt	in-house
Exosc10-2	TGGGGCCGACTCTGATATTGAGTgtttcaaaccccgaccagtt	in-house
Exosc10-3	CTGGACCTTTCTTCTTTTGAAACgtttcaaaccccgaccagtt	in-house
Xrn2-1	ATGGTTGCCATTTTTGAATATATgtttcaaaccccgaccagtt	in-house
Xrn2-2	TGGGTGTTCATGTGTTTCTTTGTgtttcaaaccccgaccagtt	in-house
Xrn2-3	GGGTGTTGCTTTGTTACCGTTTGgtttcaaaccccgaccagtt	in-house
