## Supplementary material for "RNA-dependent chromatin organization during development": DataS2

### Sheet: Sheet1
Gene	Forward primer	Reverse primer
actb1	GATCTTCACTCCCCTTGTTCA	GGCAGCGATTTCCTCATC
EED	ACATCGACCGCATTAAACCCAA	GATCTTCCACCTCCAGATCCCA
EZH2	GCCAAATCAGTGCAAAGAGAGC	CCACAAGGTTTGCTATCCACCA
exosc10	TACGCCTGGAGAGACAAACTGG	TCGTTGATCTGCTGACGCACTA
xrn2	AATTGATGGTGTGGCTCCTCGA	CGGTCCCAGGTGTGATACAGTT
