## Supplementary material for "RNA-dependent chromatin organization during development": DataS3

### Sheet: Sheet1
sample_ref	replicate_ref	sample_label_short	replicate_label_short	replicate_order	Number of reads
MPS000001	MPN000001	EED-KD	EED_6hpf B1	1	213615960
MPS000001	MPN000002	EED-KD	EED_6hpf B2	2	157764772
MPS000002	MPN000003	EZH2-KD	EZH2_6hpf B1	1	207553528
MPS000002	MPN000004	EZH2-KD	EZH2_6hpf B2	2	190060032
MPS000003	MPN000005	mEmerald-KD	mEmerald_6hpf B1	1	177253772
MPS000003	MPN000006	mEmerald-KD	mEmerald_6hpf B2	2	175097378
MPS000004	MPN000007	uninjected	uninjected_B2	2	204675740
